# A novel regulatory gene promotes novel cell fate by suppressing ancestral fate in the sea anemone *Nematostella vectensis*

**DOI:** 10.1101/2021.08.29.458124

**Authors:** Leslie S Babonis, Camille Enjolras, Joseph F Ryan, Mark Q Martindale

## Abstract

Cnidocytes (“stinging cells”) are an unequivocally novel cell type used by cnidarians (corals, jellyfish, and their kin) to immobilize prey. Although they are known to share a common evolutionary origin with neurons, the developmental program that promoted the emergence of cnidocyte fate is not known. Using functional genomics in the sea anemone, *Nematostella vectensis*, we show that cnidocytes evolved by suppression of neural fate in a subset of neurons expressing RFamide. We further show that a single regulatory gene, a C_2_H_2_-type zinc finger transcription factor (ZNF845), coordinates both the gain of novel (cnidocyte-specific) traits and the inhibition of ancestral (neural) traits during cnidocyte development and that this gene arose by domain shuffling in the stem cnidarian. Thus, we uncover a mechanism by which a truly novel regulatory gene (ZNF845) promoted the origin of a truly novel cell type (cnidocyte) through duplication of an ancestral cell lineage (neuron) and inhibition of its ancestral identity (RFamide).

**Significance:** In this study, we demonstrate how new cell types can arise in animals through duplication of an ancestral (old) cell type followed by functional divergence of the new daughter cell. Specifically, we show that stinging cells in cnidarians (jellyfish and corals) evolved by duplication of an ancestral neuron followed by inhibition of the RFamide neuropeptide it once secreted. This is the first evidence that stinging cells evolved from a specific subtype of neurons and suggests some neurons may be easier to co-opt for novel functions than others.
