## Supplemental Table S1 for "A novel regulatory gene promotes novel cell fate by suppressing ancestral fate in the sea anemone *Nematostella vectensis*"

### Sheet: Table S1
Reagent	Details	Sequence	Reference
znf845 MO	splice-blocking morpholino	CCGTCGCAAATACTGACCTGTGTGA	this study
ctrl MO	standard control morpholino	CCTCTTACCTCAGTTACAATTTATA	this study
paxA MO	splice-blocking morpholino	AGGACCTTCAAGAACATTCGATAAT	Babonis & Martindale, 2017
paxC MO	splice-blocking morpholino	TCGCTCTGAATGCTTCTTACCTTCA	Babonis & Martindale, 2017
soxB2 MO	translation-blocking morpholino	TATACTCTCCGCTGTGTCGCTATGT	Richards & Rentzsch, 2014
znf845 shRNA	F primer	TAATACGACTCACTATAGGCGAGAAACCACATAAGTTTCAAGAGAACTTATGTGGTTTCTCGCCTT	this study
znf845 shRNA	R primer	AAGGCGAGAAACCACATAAGTTCTCTTGAAACTTATGTGGTTTCTCGCCTATAGTGAGTCGTATTA	this study
NR12 shRNA	F primer	TAATACGACTCACTATAGGGAACCAGTCACCTACAAATCAAGAGTTTGTAGGTGACTGGTTCCCTT	this study
NR12 shRNA	R primer	AAGGGAACCAGTCACCTACAAACTCTTGATTTGTAGGTGACTGGTTCCCTATAGTGAGTCGTATTA	this study
control shRNA	F primer	TAATACGACTCACTATAGCAACACGCAGAGTCGTAATTCAAGAGATTACGACTCTGCGTGTTGCTT	Karabulut et al., 2018
control shRNA	R primer	AAGCAACACGCAGAGTCGTAATCTCTTGAATTACGACTCTGCGTGTTGCTATAGTGAGTCGTATTA	Karabulut et al., 2018
