## Supplemental Table S2 for "A novel regulatory gene promotes novel cell fate by suppressing ancestral fate in the sea anemone *Nematostella vectensis*"

### Sheet: count data
			sample size (N)
Figure	Comparison	p	ctrl	knockdown	sample unit
1D	qPCR - ZNF845 expression in SoxB2, PaxA knockdowns	see qPCR tab	3	3	independent injection experiments
1E	counts of cnidocytes (relative to total nuclei) in ZNF845 shRNA knockdowns	0.000162367	16	13	embryos analyzed
1F	qPCR - mRNA expression in ZNF845 shRNA knockdowns	see qPCR tab	5	5	independent injection experiments
1G	counts of RFamide-expressing cells in ZNF845 shRNA knockdowns	9.08304e-10	22	33	embryos analyzed
1G	counts of PaxC-expressing cells in ZNF845 shRNA knockdowns	0.0168927	28	26	embryos analyzed
1I	counts of RFamide-expressing cells in paxC MO knockdowns	0.244449	39	37	embryos analyzed
1I	counts of PaxC-expressing cells in paxC MO knockdowns	2.15869e-09	22	36	embryos analyzed
2A	qPCR - mRNA expression in ZNF845 shRNA knockdowns	see qPCR tab	5	5	independent injection experiments
2I	counts of RFamide-expressing cells in NR12 shRNA knockdowns	1.74902e-09	22	30	embryos analyzed
2I	counts of PaxC-expressing cells in NR12 shRNA knockdowns	0.566389	32	44	embryos analyzed
2J	counts of cnidocytes (relative to total nuclei) in NR12 shRNA knockdowns	1	10	11	embryos analyzed
2K	counts of NR11-expressing cells in NR12 shRNA knockdowns	0.23048	37	22	embryos analyzed
2K	counts of NR13-expressing cells in NR12 shRNA knockdowns	0.975941	38	31	embryos analyzed
S2	counts of cnidocytes (relative to total nuclei) in ZNF845 MO knockdowns	0.00115205	10	10	embryos analyzed

### Sheet: qPCR data
Figure	mRNA	JGI Protein ID	Comparison	p-value
1D	ZNF845	81344	Ctrl MO vs WT	0.156644
1D	ZNF845	81344	SoxB2 MO vs Ctrl MO	0.000456782
1D	ZNF845	81344	PaxA MO vs Ctrl MO	0.919824
1F	Ggt	100407	ZNF845 shRNA vs Ctrl shRNA	6.0903e-07
1F	Mcol1	211803	ZNF845 shRNA vs Ctrl shRNA	0.000111366
1F	Mcol4	238353	ZNF845 shRNA vs Ctrl shRNA	0.000104314
1F	Ngal	232015	ZNF845 shRNA vs Ctrl shRNA	9.04229e-06
1F	Mcol3	81941	ZNF845 shRNA vs Ctrl shRNA	0.00129114
1F	PaxA	243681	ZNF845 shRNA vs Ctrl shRNA	0.00146331
1F	Mef2	170111	ZNF845 shRNA vs Ctrl shRNA	7.3715e-05
1F	TEA.Scalloped	86806	ZNF845 shRNA vs Ctrl shRNA	0.000109443
1F	FoxL2	67043	ZNF845 shRNA vs Ctrl shRNA	0.00159157
1F	Pou4	160868	ZNF845 shRNA vs Ctrl shRNA	0.00874578
1F	SoxB2	207820	ZNF845 shRNA vs Ctrl shRNA	0.110959
1F	Atonal	19204	ZNF845 shRNA vs Ctrl shRNA	0.226978
1F	ELAV	214798	ZNF845 shRNA vs Ctrl shRNA	0.0926937
1F	AshA	136184	ZNF845 shRNA vs Ctrl shRNA	0.000503895
1F	LWamide	242283	ZNF845 shRNA vs Ctrl shRNA	0.00590889
1F	PaxC	168908	ZNF845 shRNA vs Ctrl shRNA	0.0150881
1F	GLWamide	126270	ZNF845 shRNA vs Ctrl shRNA	0.0241905
1F	RFamide	1374	ZNF845 shRNA vs Ctrl shRNA	1.13214e-06
1F	Ggt	100407	Ctrl shRNA vs WT	0.0213754
1F	Mcol1	211803	Ctrl shRNA vs WT	0.0889177
1F	Mcol4	238353	Ctrl shRNA vs WT	0.245594
1F	Ngal	232015	Ctrl shRNA vs WT	0.0947055
1F	Mcol3	81941	Ctrl shRNA vs WT	0.0662216
1F	PaxA	243681	Ctrl shRNA vs WT	0.583612
1F	Mef2	170111	Ctrl shRNA vs WT	0.0657955
1F	TEA.Scalloped	86806	Ctrl shRNA vs WT	0.528965
1F	FoxL2	67043	Ctrl shRNA vs WT	0.148157
1F	Pou4	160868	Ctrl shRNA vs WT	0.0713313
1F	SoxB2	207820	Ctrl shRNA vs WT	0.234368
1F	Atonal	19204	Ctrl shRNA vs WT	0.295583
1F	ELAV	214798	Ctrl shRNA vs WT	0.41743
1F	AshA	136184	Ctrl shRNA vs WT	0.0505875
1F	LWamide	242283	Ctrl shRNA vs WT	0.027727
1F	PaxC	168908	Ctrl shRNA vs WT	0.0761138
1F	GLWamide	126270	Ctrl shRNA vs WT	0.0409808
1F	RFamide	1374	Ctrl shRNA vs WT	0.266502
Fig 2A	NR11	242271	ZNF845 shRNA vs Ctrl shRNA	5.79509e-07
Fig 2A	NR12	165424	ZNF845 shRNA vs Ctrl shRNA	0.00178828
Fig 2A	NR13	203423	ZNF845 shRNA vs Ctrl shRNA	4.26345e-05
Fig 2A	NR11	242271	Ctrl shRNA vs WT	0.25
Fig 2A	NR12	165424	Ctrl shRNA vs WT	0.0473333
Fig 2A	NR13	203423	Ctrl shRNA vs WT	0.0913333
