## Supplemental Table S3 for "A novel regulatory gene promotes novel cell fate by suppressing ancestral fate in the sea anemone *Nematostella vectensis*"

### Sheet: Sheet1
Taxon	Protein file	Site	Date accessed
Acropora digitifera	adi_aug101220_pasa_prot.fa	https://marinegenomics.oist.jp/coral/viewer/download?project_id=3	2018-04-28
Nematostella vectensis	Nemve1.FilteredModels1.txt	https://mycocosm.jgi.doe.gov/Nemve1/Nemve1.home.html	2018-04-28
Hydra magnipapillata	hydra2.0_genemodels.aa	https://research.nhgri.nih.gov/hydra/	2018-04-28
Nemopilema nomurai	NNO.final_gene_set.pep.fa	ftp://External:tgiuiop@biodisk.org/NNO_Gene_set/NNO.final_gene_set.pep.fa	2019-11-12
Homo sapiens	pep.fa	http://ftp.ensembl.org/pub/current_fasta/homo_sapiens/pep/	2018-04-28
Caenorhabditis elegans	WBcel235.pep.all.fa	ftp://ftp.ensembl.org/pub/release-91/fasta/caenorhabditis_elegans/pep/Caenorhabditis_elegans.WBcel235.pep.all.fa.gz	2019-12-16
Drosophila melanogaster	pep.fa	http://ftp.ensembl.org/pub/release-104/fasta/drosophila_melanogaster/pep/	2018-04-28
hmm	ZF-C2H2.hmm	http://pfam.xfam.org/family/zf-c2h2	2019-09-13
